# Analysis of flavonol regulator evolution in the Brassicaceae reveals *MYB12, MYB111* and *MYB21* duplications associated with *MYB11* and *MYB24* gene loss

**DOI:** 10.1101/2022.04.06.487363

**Authors:** Hanna M. Schilbert, Beverley J. Glover

## Abstract

**Background:** Flavonols are the largest subgroup of flavonoids, possessing multiple functions in plants including protection against ultraviolet radiation, antimicrobial activities, and flower pigmentation together with anthocyanins. They are of agronomical and economical importance because the major off-taste component in rapeseed protein isolates is a flavonol derivative, which limits rapeseed protein use for human consumption. Flavonol production in *Arabidopsis thaliana* is mainly regulated by the subgroup 7 (SG7) R2R3-MYB transcription factors MYB11, MYB12, and MYB111. Recently, the SG19 MYBs MYB21, MYB24, and MYB57 were shown to regulate flavonol accumulation in pollen and stamens. The members of each subgroup are closely related, showing gene redundancy and tissue-specific expression in *A. thaliana*. However, the evolution of these flavonol regulators inside the Brassicaceae, especially inside the Brassiceae, which include the rapeseed crop species, is not fully understood.

**Results:** We studied the SG7 and SG19 MYBs in 44 species, including 31 species of the Brassicaceae, by phylogenetic analyses followed by synteny and gene expression analyses. Thereby we identified a deep *MYB12* and *MYB111* duplication inside the Brassicaceae, which likely occurred before the divergence of Brassiceae and Thelypodieae. These duplications of SG7 members were followed by the loss of *MYB11* after the divergence of *Eruca vesicaria* from the remaining Brassiceae species. Similarly, *MYB21* experienced duplication before the emergence of the Brassiceae family, where the gene loss of *MYB24* is also proposed to have happened. Due to the overlapping spatio-temporal expression patterns of the SG7 and SG19 MYB members in *B. napus*, the loss of *MYB11* and *MYB24* is likely to be compensated by the remaining homologs.

**Conclusions:** We identified a duplication of *MYB12, MYB111*, and *MYB21* inside the Brassicaceae which is associated with *MYB11* and *MYB24* gene loss inside the tribe Brassiceae. We propose that gene redundancy and meso-polyploidization events have shaped the evolution of the flavonol regulators in the Brassicaceae, especially in the Brassiceae.
