## Additional file 1 for "Analysis of flavonol regulator evolution in the Brassicaceae reveals *MYB12, MYB111* and *MYB21* duplications associated with *MYB11* and *MYB24* gene loss"

### Sheet: Add_file_1
Species	BUSCO*	Reference and DOI	Retrieved from
Amborella trichopoda v1.0	C:84.5%[S:81.2%,D:3.3%],F:6.0%,M:9.5%,n:1440	Amborella Genome Project (2013) https://doi.org/10.1126/science.1241089	Phytozome v13 (Goodstein et al. 2012)
Aquilegia coerulea v3.1	C:95.8%[S:89.4%,D:6.4%],F:2.0%,M:2.2%,n:1440	Filiault et al. (2018) https://doi.org/10.7554/eLife.36426.001	Phytozome v13 (Goodstein et al. 2012)
Arabidopsis lyrata v2.1	C:98.2%[S:95.8%,D:2.4%],F:0.8%,M:1.0%,n:1440	Hu et al. (2011) https://doi.org/10.1038/ng.807	Phytozome v13 (Goodstein et al. 2012)
Arabidopsis thaliana TAIR10	C:99.3%[S:98.3%,D:1.0%],F:0.3%,M:0.4%,n:1440	Lamesch et al. (2012) https://doi.org/10.1093/nar/gkr1090	Phytozome v13 (Goodstein et al. 2012)
Arabis nemorensis	C:95.3%[S:93.1%,D:2.2%],F:2.3%,M:2.4%,n:1440	Dittberner et al. (2019) https://doi.org/10.1111/mec.15194	NCBI https://www.ncbi.nlm.nih.gov/genome/88777
Boechera stricta v1.2	C:97.4%[S:95.6%,D:1.8%],F:1.3%,M:1.3%,n:1440	Lee et al. (2017) https://doi.org/10.1038/s41559-017-0119	Phytozome v13 (Goodstein et al. 2012)
Brassica cretica	C:74.5%[S:68.1%,D:6.4%],F:6.7%,M:18.8%,n:1440	Kioukis et al. (2020) 10.1186/s12864-019-6439-x	NCBI https://www.ncbi.nlm.nih.gov/genome/70253
Brassica napus Express 617	C:98.3%[S:6.6%,D:91.7%],F:0.7%,M:1.0%,n:1440	Lee et al. (2020) https://doi.org/10.3389/fpls.2020.00496	Zenodo https://zenodo.org/record/3524259
Brassica oleracea HDEM	C:95.8%[S:81.7%,D:14.1%],F:1.2%,M:3.0%,n:1440	Belser et al. (2018) https://doi.org/10.1038/s41477-018-0289-4	Genoscope https://www.genoscope.cns.fr/externe/plants/chromosomes.html
Brassica rapa version 2	C:97.1%[S:83.3%,D:13.8%],F:1.3%,M:1.6%,n:1440	Belser et al. (2018) https://doi.org/10.1038/s41477-018-0289-4	Genoscope https://www.genoscope.cns.fr/externe/plants/chromosomes.html
Cakile maritima v1.1	C:97.9%[S:75.9%,D:22.0%],F:1.1%,M:1.0%,n:1440	Brassicales Map Alignment Project, DOE-JGI, http://bmap.jgi.doe.gov/	Phytozome v13 (Goodstein et al. 2012)
Capsella grandiflora v1.1	C:94.6%[S:93.1%,D:1.5%],F:2.9%,M:2.5%,n:1440	Slotte et al. (2013) https://doi.org/10.1038/ng.2669	Phytozome v13 (Goodstein et al. 2012)
Capsella rubella v1.1	C:97.2%[S:95.3%,D:1.9%],F:1.4%,M:1.4%,n:1440	Slotte et al. (2013) https://doi.org/10.1038/ng.2669	Phytozome v13 (Goodstein et al. 2012)
Carica papaya ASGPBv0.4	C:72.0%[S:70.3%,D:1.7%],F:13.8%,M:14.2%,n:1440	Ming et al. (2008) https://doi.org/10.1038/nature06856	Phytozome v13 (Goodstein et al. 2012)
Caulanthus amplexicaulis v1.1	C:98.8%[S:30.1%,D:68.7%],F:0.6%,M:0.6%,n:1440	Brassicales Map Alignment Project, DOE-JGI, http://bmap.jgi.doe.gov/	Phytozome v13 (Goodstein et al. 2012)
Citrus sinensis v1.1	C:87.2%[S:84.8%,D:2.4%],F:6.5%,M:6.3%,n:1440	Wu et al. (2014) https://doi.org/10.1038/nbt.2906	Phytozome v13 (Goodstein et al. 2012)
Cleome violacea v2.1	C:98.1%[S:96.2%,D:1.9%],F:0.9%,M:1.0%,n:1440	Brassicales Map Alignment Project, DOE-JGI, http://bmap.jgi.doe.gov/	Phytozome v13 (Goodstein et al. 2012)
Crambe hispanica v1.1	C:97.8%[S:84.9%,D:12.9%],F:0.9%,M:1.3%,n:1440	Brassicales Map Alignment Project, DOE-JGI, http://bmap.jgi.doe.gov/	Phytozome v13 (Goodstein et al. 2012)
Descurainia sophioides v1.1	C:96.4%[S:94.5%,D:1.9%],F:1.0%,M:2.6%,n:1440	Brassicales Map Alignment Project, DOE-JGI, http://bmap.jgi.doe.gov/	Phytozome v13 (Goodstein et al. 2012)
Diptychocarpus strictus v2.1	C:94.6%[S:91.9%,D:2.7%],F:1.1%,M:4.3%,n:1440	Brassicales Map Alignment Project, DOE-JGI, http://bmap.jgi.doe.gov/	Phytozome v13 (Goodstein et al. 2012)
Eruca vesicaria v1.1	C:98.3%[S:44.3%,D:54.0%],F:1.0%,M:0.7%,n:1440	Brassicales Map Alignment Project, DOE-JGI, http://bmap.jgi.doe.gov/	Phytozome v13 (Goodstein et al. 2012)
Euclidium syriacum v1.1	C:96.7%[S:94.5%,D:2.2%],F:1.5%,M:1.8%,n:1440	Brassicales Map Alignment Project, DOE-JGI, http://bmap.jgi.doe.gov/	Phytozome v13 (Goodstein et al. 2012)
Eutrema salsugineum v1.0	C:98.4%[S:95.6%,D:2.8%],F:0.8%,M:0.8%,n:1440	Yang et al. (2013) https://doi.org/10.3389/fpls.2013.00046	Phytozome v13 (Goodstein et al. 2012)
Gossypium raimondii v2.1	C:97.4%[S:83.9%,D:13.5%],F:1.0%,M:1.6%,n:1440	Paterson et al. (2012) https://doi.org/10.1038/nature11798	Phytozome v13 (Goodstein et al. 2012)
Iberis amara v1.1	C:96.5%[S:70.6%,D:25.9%],F:1.5%,M:2.0%,n:1440	Brassicales Map Alignment Project, DOE-JGI, http://bmap.jgi.doe.gov/	Phytozome v13 (Goodstein et al. 2012)
Isatis tinctoria v1.1	C:96.8%[S:26.9%,D:69.9%],F:1.7%,M:1.5%,n:1440	Brassicales Map Alignment Project, DOE-JGI, http://bmap.jgi.doe.gov/	Phytozome v13 (Goodstein et al. 2012)
Lepidium sativum v1.1	C:98.0%[S:35.6%,D:62.4%],F:0.4%,M:1.6%,n:1440	Brassicales Map Alignment Project, DOE-JGI, http://bmap.jgi.doe.gov/	Phytozome v13 (Goodstein et al. 2012)
Linum usitatissimum v1.0	C:92.1%[S:37.4%,D:54.7%],F:2.6%,M:5.3%,n:1440	Wang et al. (2012) https://doi.org/10.1111/j.1365-313x.2012.05093.x	Phytozome v13 (Goodstein et al. 2012)
Lunaria annua v1.1	C:97.6%[S:74.5%,D:23.1%],F:0.9%,M:1.5%,n:1440	Brassicales Map Alignment Project, DOE-JGI, http://bmap.jgi.doe.gov/	Phytozome v13 (Goodstein et al. 2012)
Malcolmia maritima v1.1	C:98.8%[S:95.5%,D:3.3%],F:0.5%,M:0.7%,n:1440	Brassicales Map Alignment Project, DOE-JGI, http://bmap.jgi.doe.gov/	Phytozome v13 (Goodstein et al. 2012)
Medicago truncatula Mt4.0v1	C:93.6%[S:84.8%,D:8.8%],F:1.9%,M:4.5%,n:1440	Tang et al. (2014) https://doi.org/10.1186/1471-2164-15-312	Phytozome v13 (Goodstein et al. 2012)
Microthlaspi erraticum	C:97.8%[S:89.8%,D:8.0%],F:0.7%,M:1.5%,n:1440	Mishra et al. (2020) https://doi.org/10.3389/fpls.2020.00943	NCBI https://www.ncbi.nlm.nih.gov/genome/87015
Myagrum perfoliatum v2.1	C:98.5%[S:96.2%,D:2.3%],F:0.6%,M:0.9%,n:1440	Brassicales Map Alignment Project, DOE-JGI, http://bmap.jgi.doe.gov/	Phytozome v13 (Goodstein et al. 2012)
Oryza sativa v7.0	C:95.6%[S:95.1%,D:0.5%],F:2.5%,M:1.9%,n:1440	Ouyang et al. (2007) https://doi.org/10.1093/nar/gkl976	Phytozome v13 (Goodstein et al. 2012)
Panicum hallii v3.2	C:99.3%[S:98.0%,D:1.3%],F:0.3%,M:0.4%,n:1440	Lovell et al. (2018) https://doi.org/10.1038/s41467-018-07669-x	Phytozome v13 (Goodstein et al. 2012)
Picea abies v1.0	C:38.6%[S:30.8%,D:7.8%],F:17.9%,M:43.5%,n:1440	Nystedt et al. (2013) https://doi.org/10.1038/nature12211	Plantgenie https://plantgenie.org/
Raphanus sativus var. niger	C:87.6%[S:56.9%,D:30.7%],F:1.2%,M:11.2%,n:1440	Zhang et al. (2021) https://doi.org/10.1016/j.molp.2021.08.005	GWH https://ngdc.cncb.ac.cn/search/?dbId=gwh&q=GWHANWD00000000&page=1
Rorippa islandica v1.1	C:98.2%[S:96.5%,D:1.7%],F:0.8%,M:1.0%,n:1440	Brassicales Map Alignment Project, DOE-JGI, http://bmap.jgi.doe.gov/	Phytozome v13 (Goodstein et al. 2012)
Schrenkiella parvula v2.2	C:96.9%[S:93.8%,D:3.1%],F:1.1%,M:2.0%,n:1440	Dassanayake et al. (2011) https://doi.org/10.1038/ng.889	Phytozome v13 (Goodstein et al. 2012)
Sinapis alba v3.1	C:98.2%[S:35.8%,D:62.4%],F:0.6%,M:1.2%,n:1440	Brassicales Map Alignment Project, DOE-JGI, http://bmap.jgi.doe.gov/	Phytozome v13 (Goodstein et al. 2012)
Solanum lycopersicum ITAG4.0	C:93.7%[S:92.2%,D:1.5%],F:3.1%,M:3.2%,n:1440	Hosmani et al. (2019) https://doi.org/10.1101/767764	Phytozome v13 (Goodstein et al. 2012)
Stanleya pinnata v1.1	C:71.2%[S:48.5%,D:22.7%],F:7.4%,M:21.4%,n:1440	Brassicales Map Alignment Project, DOE-JGI, http://bmap.jgi.doe.gov/	Phytozome v13 (Goodstein et al. 2012)
Thlaspi arvense v1.1	C:97.5%[S:95.3%,D:2.2%],F:1.2%,M:1.3%,n:1440	Brassicales Map Alignment Project, DOE-JGI, http://bmap.jgi.doe.gov/	Phytozome v13 (Goodstein et al. 2012)
Vitis vinifera v2.1	C:95.8%[S:94.1%,D:1.7%],F:3.1%,M:1.1%,n:1440	The French-Italian Public Consortium for Grapevine Genome Characterization (2007) https://doi.org/10.1038/nature06148	Phytozome v13 (Goodstein et al. 2012)
*BUSCO: C=complete BUSCOs, S=complete and single-copy BUSCOs, D=complete and duplicated BUSCOs, F=fragmented BUSCOs, M=missing BUSCOs, N=total BUSCO groups searched
Brassicaceae species
