## Additional file 2 for "Analysis of flavonol regulator evolution in the Brassicaceae reveals *MYB12, MYB111* and *MYB21* duplications associated with *MYB11* and *MYB24* gene loss"

### Sheet: Add_file_B
Species ID	1R-MYBs	R2R3-MYBs	3R-MYBs	Other/pseudo-MYBs	Total
Amborella trichopoda	5	52	3	1	61
Aquilegia coerulea	7	75	4	3	89
Arabidopsis lyrata	5	118	7	3	133
Arabidopsis thaliana	2#	122	5	3#	132
Arabis nemorensis*	9	90	5	12	116
Boechera stricta	4	118	6	4	132
Brassica cretica*	13	140	5	16	174
Brassica napus Express 617	17	442	18	14	491
Brassica oleracea	4	222	10	9	245
Brassica rapa	5	221	10	1	237
Cakile maritima	10	212	9	14	245
Capsella grandiflora	6	111	6	8	131
Capsella rubella	2	121	6	4	133
Carica papaya	13	79	3	4	99
Caulanthus amplexicaulis	7	214	10	3	234
Citrus sinensis	7	81	2	8	98
Cleome violacea	1	93	4	2	100
Crambe hispanica	6	210	7	5	228
Descurainia sophioides	3	118	6	4	131
Diptychocarpus strictus	3	112	3	3	121
Eruca vesicaria	12	323	13	11	359
Euclidium syriacum	1	118	3	4	126
Eutrema salsugineum	2	117	4	1	124
Gossypium raimondii	6	192	6	3	207
Iberis amara	6	195	7	6	214
Isatis tinctoria	15	288	5	24	332
Lepidium sativum	9	214	10	5	238
Linum usitatissimum	10	157	6	10	183
Lunaria annua	1	192	10	10	213
Malcolmia maritima	3	119	6	5	133
Medicago truncatula	5	151	5	2	163
Microthlaspi erraticum*	2	131	6	11	150
Myagrum perfoliatum	2	121	5	2	130
Oryza sativa	6	102	3	2	113
Panicum hallii	4	114	5	0	123
Picea abies	21	153	0	24	198
Raphanus sativus var. niger	7	230	19	22	278
Rorippa islandica	3	120	5	6	134
Schrenkiella parvula	2	115	5	1	123
Sinapis alba	6	333	17	4	360
Solanum lycopersicum	12	114	4	6	136
Stanleya pinnata	14	112	4	9	139
Thlaspi arvense	1	116	5	2	124
Vitis vinifera	6	117	4	8	135
Brassicaceae species (Brassiceae species are shown in italics)
*no CDS file available thus results were obtained from proteome files
#The R2R3-MYBs MYB26 (AT3G13890), MYB55 (AT4G01680), and MYB99 (AT5G62320) were classified as pseudo-MYB based on the TAIR10 annotation #The R2R3-MYB MYB125/DUO1 (AT3G60460) was classified as 1R-MYB based on the TAIR10 annotation #The R3-MYB MYB2 (AT4G00540) was classified as 1R-MYB based on the TAIR10 annotation #The R4-MYB (AT3G18100) was classified as 3R-MYB based on the TAIR10 annotation
