## Additional file 4 for "Analysis of flavonol regulator evolution in the Brassicaceae reveals *MYB12, MYB111* and *MYB21* duplications associated with *MYB11* and *MYB24* gene loss"

### Sheet: Add_file_H
Species ID	MYB11	MYB12	MYB111	MYB21	MYB24	MYB57	BUSCO completeness	MYB11	MYB12	MYB111	MYB21	MYB24	MYB57
Brassica oleracea	0	2	3	2	0	2	95.8	0	2 (BolC3t15448H, BolC4t28762H)	3 (BolC2t11793H, BolC7t44513H, BolC9t53440H)	2 (BolC9t53295H, BolC7t44208H)	0	2 (BolC5t35158H, BolC3t16225H)
Brassica cretica	0	0	2	2	0	2	74.5	0	0	2 (KAF3597293, KAF3565664)	2 (KAF3563762, KAF3592507)	0	2 (KAF3611954, KAF3552321)
Brassica rapa	0	2	2	2	0	2	97.1	0	2 (A03p25920, A05p00510)	2 (A06p46010, A09p04700)	2 (A09p03390, A06p48660)	0	2 (A05p51510, A03p32520)
Brassica napus Express 617	0	4	3	4	0	4	98.3	0	4 (C03p027020, A03p022650, A05p000540, C04p000450)	3 (C07p020280, A06p030710, A09p003850)	4 (C09p003180, C07p017730, A09p002640, A06p033190)	0	4 (R2135-chrA05p000230, C05p047780, A03p028260, C03p034120)
Raphanus sativus var. niger	0	3	3	2	0	2	87.6	0	3 (GWHTANWD017678, GWHTANWD000045, GWHTANWD000046)	3 (GWHTANWD022096, GWHTANWD052100, GWHTANWD052099)	2 (GWHTANWD051969, GWHTANWD022389)	0	2 (GWHTANWD028090, GWHTANWD035528)
Crambe hispanica	0	2	3	2	0	1	97.8	0	2 (Crahi.0039s0030, Crahi.0519s0014)	3 (Crahi.0102s0052, Crahi.0571s0015, Crahi.0029s0178)	2 (Crahi.0029s0065, Crahi.1103s0009)	0	1 (Crahi.0062s0124)
Sinapis alba	0	3	2	4	0	1	98.2	0	3 (Sialb.0022s0152, Sialb.0064s0453, Sialb.0602s0020)	2 (Sialb.0001s1041, Sialb.0119s0141)	4 (Sialb.0161s0109, Sialb.0115s0238, Sialb.0322s0039, Sialb.0001s1262)	0	1 (Sialb.0042s0058)
Eruca vesicaria	2	2	5	3	0	2	98.3	2 (Eruve.0618s0015, Eruve.7467s0005)	2 (Eruve.0746s0016, Eruve.0258s0031)	5 (Eruve.0069s0054, Eruve.0069s0055, Eruve.0252s0052, Eruve.5005s0002, Eruve.0132s0011)	3 (Eruve.4566s0003, Eruve.0431s0014, Eruve.4136s0008)	0	2 (Eruve.7475s0002, Eruve.0552s0054)
Cakile maritima	1	2	2	3	0	2	97.9	1 (Camar.0261s0045)	2 (Camar.0630s0007, Camar.0061s0062)	2 (Camar.0509s0007, Camar.1684s0005)	3 (Camar.1197s0003, Camar.5465s0001, Camar.2595s0003)	0	2 (Camar.2229s0003, Camar.1719s0024)
Caulanthus amplexicaulis	1	2	2	2	1	1	98.8	1 (Caamp.0065s0165)	2 (Caamp.1031s0884, Caamp.0018s0313)	2 (Caamp.0120s0478, Caamp.1035s0936)	2 (Caamp.0120s0219, Caamp.1035s1201)	1 (Caamp.0044s0141)	1 (Caamp.0214s0838)
Stanleya pinnata	0	0	2	1	0	0	71.2	0	0	2 (Stapi.4044s0002, Stapi.0536s0001)	1 (Stapi.2883s0001)	0	0
Isatis tinctoria	2	3	4	2	5	3	96.8	2 (Isati.3267s0004, Isati.6621s0008)	3 (Isati.3026s0004, Isati.1191s0006, Isati.2296s0004)	4 (Isati.0442s0030, Isati.3780s0005, Isati.2257s0008, Isati.1644s0007)	2 (Isati.3928s0001, Isati.1348s0025)	5 (Isati.4432s0003, Isati.2054s0004, Isati.0051s0053, Isati.5509s0001, Isati.13901s0001)	3 (Isati.3266s0017, Isati.2200s0001, Isati.3266s0016)
Myagrum perfoliatum	1	1	1	1	1	1	98.5	1 (Myper.0005s0276)	1 (Myper.0017s0947)	1 (Myper.0001s1518)	1 (Myper.0001s1220)	1 (Myper.0019s0441)	1 (Myper.0020s0469)
Schrenkiella parvula	1	0	1	1	1	1	96.9	1 (Sp5g00890)	0	1 (Sp2g19680)	1 (Sp2g16870)	1 (Sp7g01580)	1 (Sp3g00520)
Eutrema salsugineum	1	1	1	1	1	1	98.4	1 (Thhalv10006080m)	1 (Thhalv10001498m)	1 (Thhalv10004518m)	1 (Thhalv10004857m)	1 (Thhalv10027930m)	1 (Thhalv10022197m)
Thlaspi arvense	0	1	1	1	1	1	97.5	0	1 (Thlar.0009s0761)	1 (Thlar.0158s0149)	1 (Thlar.0042s0159)	1 (Thlar.0027s0073)	1 (Thlar.0002s0053)
Microthlaspi erraticum	1	1	1	1	1	1	97.8	1 (CAA7030515)	1 (CAA7044253)	1 (CAA7058816)	1 (CAA7046610)	1 (CAA7055279)	1 (CAA7038698)
Arabis nemorensis	1	1	0	1	0	1	95.3	1 (VVB06639)	1 (VVB03617)	0	1 (VVB04256)	0	1 (VVA96058)
Lunaria annua	1	1	3	2	1	1	97.6	1 (Luann.0375s0008)	1 (Luann.0221s0042)	3 (Luann.0187s0004, Luann.0016s0110, Luann.0070s0041)	2 (Luann.0053s0065, Luann.0012s0206)	1 (Luann.0120s0016)	1 (Luann.0370s0042)
Iberis amara	2	1	1	1	1	1	96.5	2 (Ibeam.8210s0003, Ibeam.11138s0001)	1 (Ibeam.3555s0007)	1 (Ibeam.2896s0002)	1 (Ibeam.2215s0008)	1 (Ibeam.1247s0001)	1 (Ibeam.4050s0013)
Rorippa islandica	1	1	1	1	1	1	98.2	1 (Roisl.0018s0394)	1 (Roisl.0067s0072)	1 (Roisl.0198s0045)	1 (Roisl.0011s0573)	1 (Roisl.0009s0215)	1 (Roisl.0016s0060)
Lepidium sativum	0	2	2	2	1	1	98.0	0	2 (Lesat.0124s0059, Lesat.0017s0401)	2 (Lesat.0152s0014, Lesat.0014s0518)	2 (Lesat.0070s0083, Lesat.0038s0277)	1 (Lesat.0034s0172)	1 (Lesat.0036s0066)
Descurainia sophioides	0	1	1	1	1	1	96.4	0	1 (Desop.0002s0068)	1 (Desop.0216s0299)	1 (Desop.0199s0358)	1 (Desop.0228s0570)	1 (Desop.0013s0228)
Malcolmia maritima	0	1	2	1	1	1	98.8	0	1 (Mamar.0006s0317)	2 (Mamar.0030s0125, Mamar.0030s0126)	1 (Mamar.0079s0108)	1 (Mamar.0028s0197)	1 (Mamar.0013s0295)
Arabidopsis lyrata	1	1	1	1	1	1	98.2	1 (AL5G45360)	1 (AL4G47020)	1 (AL8G22970)	1 (AL5G17230)	1 (AL7G49600)	1 (AL3G10620)
Arabidopsis thaliana	1	1	1	1	1	1	99.3	1 (AT3G62610)	1(AT2G47460)	1 (AT5G49330)	1 (AT3G27810)	1 (AT5G40350)	1 (AT3G01530)
Boechera stricta	1	1	1	1	1	1	97.4	1 (Bostr.13158s0261)	1 (Bostr.25993s0011)	1 (Bostr.15774s0064)	1 (Bostr.0556s0458)	1 (Bostr.7200s0008)	1 (Bostr.1460s0057)
Capsella rubella	1	1	1	1	1	1	97.2	1 (Carub.0005s2927)	1(Carub.0004s3018)	1 (Carub.0008s0920)	1 (Carub.0005s0633)	1 (Carub.0007s3527)	1 (Carub.0003s0054)
Capsella grandiflora	1	1	1	1	0	1	94.6	1 (Cagra.13170s0007)	1 (Cagra.0551s0003)	1 (Cagra.6296s0007)	1 (Cagra.11216s0001)	0	1 (Cagra.1561s0019)
Diptychocarpus strictus	1	1	1	1	0	1	94.6	1 (Distr.0006s11700)	1 (Distr.0007s132400)	1 (Distr.0011s17800)	1 (Distr.0018s8900)	0	1 (Distr.0005s6100)
Euclidium syriacum	1	1	1	1	0	1	96.7	1 (Eusyr.0016s0109)	1 (Eusyr.0123s0098)	1 (Eusyr.0025s0574)	1 (Eusyr.0128s0162)	0	1 (Eusyr.0124s0482)
Brassiceae species
