## Additional file 10 for "Analysis of flavonol regulator evolution in the Brassicaceae reveals *MYB12, MYB111* and *MYB21* duplications associated with *MYB11* and *MYB24* gene loss"

### Sheet: AF_C
Organ	NCBI SRA IDs
SAM (n=16)	SRR5905545,SRR5905544,SRR5905537,SRR5905536,SRR5905533,SRR5905532,SRR5905529,SRR5905528,SRR5905541,SRR5905540,SRR5905535,SRR5905531,SRR5905530,SRR5905524,SRR5905522,SRR3405203
Anther prophase 1 (n=12)	SRR5208540,SRR5208539,SRR5208538,SRR5208537,SRR5208536,SRR5208535,SRR5208534,SRR5208533,SRR5208532,SRR5208531,SRR5208530,SRR5208529
Anther bolting (n=6)	SRR8138204,SRR8138203,SRR8138200,SRR8138199,SRR8138194,SRR8138193
Anther flowering (n=4)	SRR3548053,SRR3525009,SRR3510014,SRR3510013
Stamen (n=1)	SRR5885450
Ovule (n=1)	SRR5885451
Pistil (n=3)	SRR5885453,SRR5885449,SRR5885454
Sepal (n=1)	SRR5885448
Petal (n=2)	SRR5139857,SRR5139856
bud (n=33)	SRR5905543,SRR5905542,SRR5905539,SRR5905538,SRR5905527,SRR5905526,SRR5905525,SRR5905523,SRR2192489,SRR2192464,SRR2179615,SRR2179614,SRR1644202,SRR3439759,SRR3439754,SRR3439752,SRR3439750,SRR3355369,SRR3355360,SRR3355338,SRR3343237,SRR6004295,SRR6004382,SRR6004383,SRR6004384,SRR6004385,SRR6004386,SRR8138202,SRR8138201,SRR8138198,SRR8138197,SRR8138196,SRR8138195
Silique 10-20DAF (n=13)	SRR7880329,SRR7880328,SRR7880327,SRR7880336,SRR7880335,SRR7880334,SRR3439930,SRR3348118,SRR3347142,SRR3347141,SRR3343238,SRR2046995,SRR2046993
Silique 25DAF (n=6)	SRR7880330,SRR7880324,SRR7880323,SRR7880339,SRR7880338,SRR7880337
Silique 30DAF (n=6)	SRR7880326,SRR7880325,SRR7880321,SRR7880340,SRR7880332,SRR7880331
Silique 40DAF (n=2)	SRR7880322,SRR7880333
Seed 2WAP (n=1)	SRR3147783
Seed 4WAP (n=1)	SRR3147784
Seed 6WAP (n=1)	SRR3147785
Seed 8WAP (n=1)	SRR3147786
Seed brown 26DAF (n=1)	SRR2036392
Seed yellow 26DAF (n=1)	SRR2036393
Seed coat 14DAF (n=7)	SRR5591364,SRR5590957,SRR5590955,SRR5590946,SRR5590945,SRR5590943,SRR5590338
Seed coat 21DAF (n=6)	SRR5591012,SRR5590975,SRR5590973,SRR5590972,SRR5590960,SRR5590959
Seed coat 28DAF (n=6)	SRR5591597,SRR5591524,SRR5591522,SRR5591481,SRR5591464,SRR5591412
Seed coat 35DAF (n=6)	SRR5591717,SRR5591715,SRR5591714,SRR5591709,SRR5591634,SRR5591631
Seed coat 42DAF (n=6)	SRR5591744,SRR5591723,SRR5591722,SRR5591720,SRR5591719,SRR5591718
Embryo (n=6)	SRR1605000,SRR1604998,SRR1604996,SRR1604978,SRR1604976,SRR1604973
Endosperm (n=8)	SRR7135739,SRR7135738,SRR7135737,SRR7135736,SRR7135735,SRR7135734,SRR7135733,SRR7135732
Seedling (n=9)	SRR1732358,SRR1732356,SRR1732355,SRR1731806,SRR6785552,SRR6785551,SRR6785550,SRR6204756,SRR6204755
Cotyledon 7-10D (n=34)	SRR7413622,SRR7413617,SRR7413616,SRR7413610,SRR7413607,SRR7413604,SRR7413602,SRR7413599,SRR7413621,SRR7413620,SRR7413615,SRR7413614,SRR7413611,SRR7413606,SRR7413603,SRR7413601,SRR7413619,SRR7413618,SRR7413613,SRR7413612,SRR7413609,SRR7413608,SRR7413605,SRR7413600,SRR5358978,SRR5358977,SRR5358968,SRR5358967,SRR5358958,SRR5358957,SRR5358948,SRR5358947,SRR5358938,SRR5358937
Leaf juvenile (n=12)	SRR5816412,SRR5816413,SRR5816414,SRR5816422,SRR5816423,SRR5816424,SRR5816431,SRR5816432,SRR5816433,SRR5816403,SRR5816404,SRR5816405
Leaf old (n=12)	SRR5816415,SRR5816416,SRR5816417,SRR5816425,SRR5816426,SRR5816427,SRR5816434,SRR5816435,SRR5816436,SRR5816406,SRR5816407,SRR5816409
Internode flowering (n=6)	SRR8283968,SRR8283967,SRR8283966,SRR8283965,SRR8283964,SRR8283963
Stem (n=19)	SRR7059001,SRR7059000,SRR7058999,SRR7058998,SRR7058997,SRR7058996,SRR5179608,SRR5179562,SRR3439746,SRR3439745,SRR3359124,SRR3359113,SRR3343236,SRR3343235,SRR2155562,SRR3091716,SRR5331949,SRR5331895,SRR5885447
Shoot (n=2)	SRR5674590,SRR5674589
Shoot apexes (n=2)	SRR5429372,SRR5429371
Root seedling (n=13)	SRR5816399,SRR5816408,SRR5816410,SRR5816411,SRR5816419,SRR5816401,SRR5816420,SRR5816421,SRR5816428,SRR5816429,SRR5816402,SRR5816430,SRR3992891
Root 30DAP (n=20)	SRR7814572,SRR7814568,SRR7814566,SRR7814578,SRR7814574,SRR7814562,SRR7814575,SRR7814571,SRR7814565,SRR7814570,SRR7814563,SRR7814576,SRR7814561,SRR7814560,SRR7814579,SRR7814573,SRR7814564,SRR7814577,SRR7814569,SRR7814567
Root 60DAP (n=2)	SRR7814581,SRR7814580
